# Up-to-date MALDI-TOF MS based identification of the complete *Corynebacterium diphtheriae* species complex for improved diagnostics

**DOI:** 10.1101/2025.07.22.665948

**Authors:** Jörg Rau, Anja Berger, Alexandra Dangel, Martin Dyk, Tobias Eisenberg, Ekkehard Hiller, Christiane Hoffmann, Peter Kutzer, An Martel, Andreas Sing, Reinhard Sting

## Abstract

The *Corynebacterium* (*C.*) *diphtheriae* species complex (*Cd*SC) comprises the closely related pathogenic species *C. diphtheriae*, *C. belfantii, C. rouxii, C. ulcerans, C. silvaticum, C. ramonii* and *C. pseudotuberculosis* according to the taxonomic revisions after 2018. Due to their close relationship, reliable species identification within the *Cd*SC is also challenging using MALDI-TOF mass spectrometry (MS) for fast and reliable identification of bacteria. However, the most commonly used commercial databases for MALDI-TOF MS do not reflect the current *Cd*SC taxonomy. Therefore, the objective of the present study is to expand the Bruker MALDI-Biotyper database version K (MBT_K_) in order to achieve reliable identification for all currently known *Corynebacterium* species within the *Cd*SC. Furthermore, the database extensions were verified with a systematic formal validation procedure in accordance with the German guideline for species identification by MALDI-TOF MS. For this, 321 strains including all seven valid species of the *Cd*SC were identified with a set of 328 spectra using the commercial MBT_K_ database and a customer-supplemented modified MBT_K_. This custom database version included 33 reference spectra of the *Cd*SC and representatives of all four recently described species. The results of the formal validations for both, the commercial and the extended database, combined partly with a single signal analysis, provide a substantiated basis for the identification of bacteria of the *Cd*SC. A key element for a fast up-to-date identification has been the exchange of user-generated sets of MSPs on the open access MALDI-UP catalogue that includes reference spectra for all members of the *Cd*SC.

**Highlights:**

- Using MALDI-TOF MS, all current species of the *C. diphtheriae* species complex are accurately identified according to the current taxonomy
- Validation was performed using spectra from different institutions and an approved gold standard protocol
- The extension and exchange of user created reference spectra via the MALDI User Platform proved to be a key tool for precise identification of bacteria

**Importance Statement:** Bacteria belonging to the *Corynebacterium* (*C.*) *diphtheriae* complex are important pathogens for humans and animals. Identification of the species of this complex described since 2018, i.e. *C. belfantii*, *C. rouxii*, *C. ramonii*, and *C. silvaticum*, using the widely approved MALDI-TOF mass spectrometry is possible. This has been achieved by improved identification using supplemented MALDI reference databases.

Comprehensive validation meets the requirements for accurate pathogen identification in accordance with recognised guidelines. This approach of identification is certainly a model for other bacterial species of interest to react on current taxonomic revisions in a short time frame.
