## Supplement 2 Table for "Up-to-date MALDI-TOF MS based identification of the complete *Corynebacterium diphtheriae* species complex for improved diagnostics"

### Sheet: Corynebacterium ReferenceGenome
Assembly Accession	Assembly Name	Organism Name	Organism Infraspecific Names Breed	Organism Infraspecific Names Strain	Organism Infraspecific Names Cultivar	Organism Infraspecific Names Ecotype	Organism Infraspecific Names Isolate	Organism Infraspecific Names Sex	Annotation Name	Assembly Stats Total Sequence Length	Assembly Level	Assembly Release Date	WGS project accession	Assembly Stats Number of Scaffolds	Assembly Submitter	Assembly BioProject Accession	Annotation Count Gene Total
GCF_000011325.1	ASM1132v1	Corynebacterium glutamicum ATCC 13032		ATCC 13032					NCBI Prokaryotic Genome Annotation Pipeline (PGAP)	3309401	Complete Genome	2004-02-18		1	Kitasato Univ.	PRJNA307	3081
GCF_001457455.1	NCTC11397	Corynebacterium diphtheriae		NCTC11397					GCF_001457455.1-RS_2024_03_30	2463666	Complete Genome	2015-03-22		1	SC	PRJEB6403	2372
GCF_002155265.1	ASM215526v1	Corynebacterium pseudotuberculosis		ATCC 19410					GCF_002155265.1-RS_2024_08_23	2337763	Complete Genome	2017-05-22		1	UFMG	PRJNA382169	2123
GCF_000023145.1	ASM2314v1	Corynebacterium kroppenstedtii DSM 44385		DSM 44385					GCF_000023145.1-RS_2024_08_12	2446804	Complete Genome	2009-05-19		1	Bielefeld University, Center for Biotechnology	PRJNA38011	2114
GCF_001941345.1	ASM194134v1	Corynebacterium stationis		622=DSM 20302					GCF_001941345.1-RS_2024_03_12	2862233	Complete Genome	2017-01-10		2	Bielefeld University	PRJNA242207	2666
GCF_016889425.1	ASM1688942v1	Corynebacterium amycolatum		FDAARGOS_1189					GCF_016889425.1-RS_2024_03_29	2474943	Complete Genome	2021-02-15		1	US Food and Drug Administration	PRJNA231221	2169
GCF_028609885.1	ASM2860988v1	Corynebacterium jeikeium		DSM 7171					GCF_028609885.1-RS_2024_03_24	2524840	Complete Genome	2023-02-13		1	Uni Bielefeld	PRJNA532605	2262
GCF_016728365.1	ASM1672836v1	Corynebacterium tuberculostearicum		FDAARGOS_1117					NCBI Prokaryotic Genome Annotation Pipeline (PGAP)	2451854	Complete Genome	2021-01-20		1	US Food and Drug Administration	PRJNA231221	2326
GCF_030408375.1	ASM3040837v1	Corynebacterium afermentans subsp. lipophilum		DSM 44282					GCF_030408375.1-RS_2024_07_07	2353801	Complete Genome	2023-07-05		1	Bielefeld University	PRJNA417152	2249
GCF_030408675.1	ASM3040867v1	Corynebacterium durum		DSM 45333					GCF_030408675.1-RS_2024_07_07	2786863	Complete Genome	2023-07-05		1	Bielefeld University	PRJNA289546	2586
GCF_900478045.1	47555_C02	Corynebacterium minutissimum		NCTC10288					NCBI Prokaryotic Genome Annotation Pipeline (PGAP)	2695970	Complete Genome	2018-06-17		1	SC	PRJEB6403	2502
GCF_007970465.1	ASM797046v1	Corynebacterium nuruki S6-4		S6-4					GCF_007970465.1-RS_2024_03_28	3173955	Complete Genome	2019-08-12		1	Kyungpook National University	PRJNA558581	2889
GCF_900187235.1	52184_D01	Corynebacterium urealyticum		NCTC12011					NCBI Prokaryotic Genome Annotation Pipeline (PGAP)	2377532	Complete Genome	2017-08-15		1	SC	PRJEB6403	2067
GCF_000022905.1	ASM2290v1	Corynebacterium aurimucosum ATCC 700975		DSM 44827; ATCC 700975					GCF_000022905.1-RS_2024_03_28	2819226	Complete Genome	2009-04-24		2	Center for BioTechnology, Bielefeld University	PRJNA37279	2664
GCF_001941425.1	ASM194142v1	Corynebacterium ammoniagenes DSM 20306		DSM 20306 = 9.6					GCF_001941425.1-RS_2024_03_28	2790185	Complete Genome	2017-01-10		1	Bielefeld University	PRJNA242361	2547
GCF_030408755.1	ASM3040875v1	Corynebacterium felinum		DSM 44508					GCF_030408755.1-RS_2024_07_07	3236025	Complete Genome	2023-07-05		1	Bielefeld University	PRJNA451207	2732
GCF_030408435.1	ASM3040843v1	Corynebacterium auriscanis		DSM 44609					GCF_030408435.1-RS_2024_07_07	2599172	Complete Genome	2023-07-05		1	Bielefeld University	PRJNA422036	2206
GCF_030408395.1	ASM3040839v1	Corynebacterium aquatimens		DSM 45632					GCF_030408395.1-RS_2024_07_07	2524396	Complete Genome	2023-07-05		1	Bielefeld University	PRJNA453407	2247
GCF_000980815.1	ASM98081v1	Corynebacterium camporealensis		DSM 44610					NCBI Prokaryotic Genome Annotation Pipeline (PGAP)	2451810	Complete Genome	2015-04-24		1	Bielefeld University	PRJNA276036	2312
GCF_900478035.1	47555_E02	Corynebacterium renale		NCTC7448					NCBI Prokaryotic Genome Annotation Pipeline (PGAP)	2335089	Complete Genome	2018-06-17		1	SC	PRJEB6403	2204
GCF_019047805.1	ASM1904780v1	Corynebacterium freneyi		FDAARGOS 1426					GCF_019047805.1-RS_2024_05_06	2881812	Complete Genome	2021-06-28		1	US Food and Drug Administration	PRJNA231221	2566
GCF_023520795.1	ASM2352079v1	Corynebacterium accolens		DSM 44278					GCF_023520795.1-RS_2024_05_27	2465625	Complete Genome	2022-05-23		1	Bielefeld University	PRJNA453400	2327
GCF_030408415.1	ASM3040841v1	Corynebacterium appendicis CIP 107643		CIP 107643					GCF_030408415.1-RS_2024_07_07	2284440	Complete Genome	2023-07-05		1	Bielefeld University	PRJNA290985	2238
GCF_000011305.1	ASM1130v1	Corynebacterium efficiens YS-314		YS-314					NCBI Prokaryotic Genome Annotation Pipeline (PGAP)	3219505	Complete Genome	2004-05-11		3	NITE	PRJNA305	2948
GCF_900187295.1	52191_E01	Corynebacterium cystitidis		NCTC11863					NCBI Prokaryotic Genome Annotation Pipeline (PGAP)	3011567	Complete Genome	2017-08-15		1	SC	PRJEB6403	2830
GCF_030440595.1	ASM3044059v1	Corynebacterium glucuronolyticum DSM 44120		DSM 44120					GCF_030440595.1-RS_2024_07_13	2866769	Complete Genome	2023-07-12		1	Bielefeld University	PRJNA454158	2613
GCF_000344785.1	ASM34478v1	Corynebacterium callunae DSM 20147		DSM 20147					NCBI Prokaryotic Genome Annotation Pipeline (PGAP)	2928683	Complete Genome	2013-03-06		3	CeBiTec, Bielefeld University	PRJNA190670	2762
GCF_001941465.1	ASM194146v1	Corynebacterium flavescens		OJ8					GCF_001941465.1-RS_2024_07_15	2758653	Complete Genome	2017-01-10		1	Bielefeld University	PRJNA242338	2557
GCF_028609865.1	ASM2860986v1	Corynebacterium jeddahense		DSM 45997					GCF_028609865.1-RS_2024_03_24	2567696	Complete Genome	2023-02-13		1	Bielefeld University	PRJNA454389	2452
GCF_019048165.1	ASM1904816v1	Corynebacterium coyleae		FDAARGOS 1425					GCF_019048165.1-RS_2024_07_20	2510261	Complete Genome	2021-06-28		1	US Food and Drug Administration	PRJNA231221	2427
GCF_016889465.1	ASM1688946v1	Corynebacterium macginleyi		FDAARGOS_1195					GCF_016889465.1-RS_2024_03_29	2493537	Complete Genome	2021-02-15		1	US Food and Drug Administration	PRJNA231221	2410
GCF_902702935.1	FRC0190	Corynebacterium rouxii		FRC0190					NCBI Prokaryotic Genome Annotation Pipeline (PGAP)	2451019	Complete Genome	2019-11-25		1	INSTITUT PASTEUR	PRJEB22103	2374
GCF_028609845.1	ASM2860984v1	Corynebacterium heidelbergense		DSM 104638					GCF_028609845.1-RS_2024_03_24	2329978	Complete Genome	2023-02-13		2	Bielefeld University	PRJNA516107	2094
GCF_000341345.1	ASM34134v1	Corynebacterium halotolerans YIM 70093 = DSM 44683		YIM 70093 = DSM 44683					NCBI Prokaryotic Genome Annotation Pipeline (PGAP)	3222008	Complete Genome	2013-02-20		2	Bielefeld University	PRJNA168616	2962
GCF_020099275.1	ASM2009927v1	Corynebacterium falsenii		FDAARGOS_1494					NCBI Prokaryotic Genome Annotation Pipeline (PGAP)	2677377	Complete Genome	2021-09-23		1	US Food and Drug Administration	PRJNA231221	2344
GCF_000767055.1	ASM76705v1	Corynebacterium doosanense CAU 212 = DSM 45436		CAU 212(T)					GCF_000767055.1-RS_2024_05_02	2698995	Complete Genome	2014-10-16		2	Bielefeld University	PRJNA219342	2665
GCF_030440575.1	ASM3044057v1	Corynebacterium ciconiae DSM 44920		DSM 44920					GCF_030440575.1-RS_2024_07_13	2584365	Complete Genome	2023-07-12		1	Bielefeld University	PRJNA454032	2278
GCF_028609805.1	ASM2860980v1	Corynebacterium massiliense DSM 45435		DSM 45435					GCF_028609805.1-RS_2024_03_24	2237865	Complete Genome	2023-02-13		1	Uni Bielefeld	PRJNA532615	2056
GCF_030440535.1	ASM3044053v1	Corynebacterium capitovis DSM 44611		DSM 44611					GCF_030440535.1-RS_2024_07_13	1979952	Complete Genome	2023-07-12		1	Bielefeld University	PRJNA454027	1924
GCF_030440555.1	ASM3044055v1	Corynebacterium caspium DSM 44850		DSM 44850					GCF_030440555.1-RS_2024_07_13	1863130	Complete Genome	2023-07-12		1	Bielefeld University	PRJNA454031	1691
GCF_000550785.1	ASM55078v1	Corynebacterium casei LMG S-19264		LMG S-19264					NCBI Prokaryotic Genome Annotation Pipeline (PGAP)	3132213	Complete Genome	2014-02-05		3	CeBiTec, Bielefeld University	PRJNA186910	2877
GCF_030408815.1	ASM3040881v1	Corynebacterium freiburgense		DSM 45254					GCF_030408815.1-RS_2024_07_07	2962293	Complete Genome	2023-07-05		2	Bielefeld University	PRJNA454102	2680
GCF_000550805.1	ASM55080v1	Corynebacterium vitaeruminis DSM 20294		DSM 20294					NCBI Prokaryotic Genome Annotation Pipeline (PGAP)	2931780	Complete Genome	2014-02-05		1	CeBiTec, Bielefeld University	PRJNA172966	2675
GCF_000177535.2	ASM17753v2	Corynebacterium resistens DSM 45100		DSM 45100					NCBI Prokaryotic Genome Annotation Pipeline (PGAP)	2601311	Complete Genome	2011-06-15		1	Center for Biotechnology, Bielefeld University	PRJNA39683	2275
GCF_016728665.1	ASM1672866v1	Corynebacterium propinquum		FDAARGOS_1112					NCBI Prokaryotic Genome Annotation Pipeline (PGAP)	2480127	Complete Genome	2021-01-20		1	US Food and Drug Administration	PRJNA231221	2228
GCF_000590555.1	ASM59055v1	Corynebacterium argentoratense DSM 44202		DSM 44202					NCBI Prokaryotic Genome Annotation Pipeline (PGAP)	2031902	Complete Genome	2013-08-27		1	Bielefeld University	PRJNA209048	1924
GCF_030408855.1	ASM3040885v1	Corynebacterium glaucum		DSM 44530					GCF_030408855.1-RS_2024_07_07	2529320	Complete Genome	2023-07-05		1	Bielefeld University	PRJNA354158	2440
GCF_000767685.1	ASM76768v1	Corynebacterium ramonii FRC0011		FRC0011					NCBI Prokaryotic Genome Annotation Pipeline (PGAP)	2442826	Complete Genome	2014-10-22		1	Federal University of Minas Gerais	PRJNA263376	2194
GCF_009026825.1	ASM902682v1	Corynebacterium urogenitale		LMM-1652					NCBI Prokaryotic Genome Annotation Pipeline (PGAP)	2351892	Complete Genome	2019-10-16		1	Uni Bielefeld	PRJNA576114	2089
GCF_000442645.1	ASM44264v1	Corynebacterium maris DSM 45190		DSM 45190					NCBI Prokaryotic Genome Annotation Pipeline (PGAP)	2833547	Complete Genome	2013-08-01		2	CeBiTec, Bielefeld University	PRJNA172964	2672
GCF_000418365.1	ASM41836v1	Corynebacterium terpenotabidum Y-11		Y-11					NCBI Prokaryotic Genome Annotation Pipeline (PGAP)	2751233	Complete Genome	2013-07-05		1	Bielefeld University	PRJNA168617	2464
GCF_000835165.1	ASM83516v1	Corynebacterium marinum DSM 44953		DSM 44953					GCF_000835165.1-RS_2024_04_26	2729219	Complete Genome	2015-02-10		3	CeBiTec, Bielefeld University	PRJNA172963	2624
GCF_001941485.1	ASM194148v1	Corynebacterium frankenforstense DSM 45800		ST18					GCF_001941485.1-RS_2024_05_03	2604152	Complete Genome	2017-01-10		1	Bielefeld University	PRJNA232093	2263
GCF_024453815.1	ASM2445381v1	Corynebacterium pseudogenitalium		CCUG 27540					NCBI Prokaryotic Genome Annotation Pipeline (PGAP)	2389603	Complete Genome	2022-07-27		1	University of Gothenburg - CCUG	PRJNA305687	2242
GCF_024453835.1	ASM2445383v1	Corynebacterium genitalium ATCC 33030		CCUG 38989					NCBI Prokaryotic Genome Annotation Pipeline (PGAP)	2337040	Complete Genome	2022-07-27		1	University of Gothenburg - CCUG	PRJNA305687	2255
GCF_002355155.1	ASM235515v1	Corynebacterium suranareeae		N24					NCBI Prokaryotic Genome Annotation Pipeline (PGAP)	3537507	Complete Genome	2016-05-03		1	Yamaguchi University	PRJDB1734	3194
GCF_000626675.1	ASM62667v1	Corynebacterium glyciniphilum AJ 3170		AJ 3170					NCBI Prokaryotic Genome Annotation Pipeline (PGAP)	3568218	Complete Genome	2014-04-11		2	Bielefeld University	PRJNA221205	3344
GCF_001020985.1	ASM102098v1	Corynebacterium mustelae		DSM 45274					NCBI Prokaryotic Genome Annotation Pipeline (PGAP)	3474226	Complete Genome	2015-06-05		3	Bielefeld University	PRJNA282348	3148
GCF_009734425.1	ASM973442v1	Corynebacterium occultum		2039					NCBI Prokaryotic Genome Annotation Pipeline (PGAP)	3218058	Complete Genome	2019-12-09		2	Uni Bielefeld	PRJNA589605	2918
GCF_030408795.1	ASM3040879v1	Corynebacterium hansenii		DSM 45109					GCF_030408795.1-RS_2024_07_07	3098017	Complete Genome	2023-07-05		1	Bielefeld University	PRJNA354159	2736
GCF_001643015.1	ASM164301v1	Corynebacterium crudilactis		JZ16					GCF_001643015.1-RS_2024_05_02	3217288	Complete Genome	2016-05-13		3	Bielefeld University	PRJNA321311	2967
GCF_030408595.1	ASM3040859v1	Corynebacterium canis		DSM 45402					GCF_030408595.1-RS_2024_07_07	3045310	Complete Genome	2023-07-05		1	Bielefeld University	PRJNA454028	2715
GCF_030408735.1	ASM3040873v1	Corynebacterium faecale		DSM 45971					GCF_030408735.1-RS_2024_07_07	3147058	Complete Genome	2023-07-05		5	Bielefeld University	PRJNA454078	2860
GCF_003813965.1	ASM381396v1	Corynebacterium choanae		200CH					GCF_003813965.1-RS_2024_05_04	2986773	Complete Genome	2018-11-22		1	Bielefeld University	PRJNA432431	2152
GCF_001277995.1	ASM127799v1	Corynebacterium deserti GIMN1.010		GIMN1.010					NCBI Prokaryotic Genome Annotation Pipeline (PGAP)	3033893	Complete Genome	2015-09-02		3	Bielefeld University	PRJNA222609	2858
GCF_001941445.1	ASM194144v1	Corynebacterium aquilae DSM 44791		S-613					GCF_001941445.1-RS_2024_05_03	2926437	Complete Genome	2017-01-10		1	Bielefeld University	PRJNA230273	2474
GCF_030252185.1	ASM3025218v1	Corynebacterium suedekumii		LM112					GCF_030252185.1-RS_2024_06_10	2858263	Complete Genome	2023-06-11		1	University of Bonn	PRJNA976121	2840
GCF_000833575.1	ASM83357v1	Corynebacterium singulare		IBS B52218					NCBI Prokaryotic Genome Annotation Pipeline (PGAP)	2830519	Complete Genome	2015-02-06		1	Bielefeld University	PRJNA246651	2643
GCF_009734405.1	ASM973440v1	Corynebacterium comes		2019					NCBI Prokaryotic Genome Annotation Pipeline (PGAP)	2887268	Complete Genome	2019-12-09		2	Uni Bielefeld	PRJNA589602	2754
GCF_001941565.1	ASM194156v1	Corynebacterium phocae		M408/89/1					GCF_001941565.1-RS_2024_05_03	2791883	Complete Genome	2017-01-10		2	Bielefeld University	PRJNA242582	2506
GCF_001274895.1	ASM127489v1	Corynebacterium lactis RW2-5		RW2-5					GCF_001274895.1-RS_2024_05_02	2769745	Complete Genome	2015-08-26		1	Bielefeld University	PRJNA222474	2493
GCF_001021045.1	ASM102104v1	Corynebacterium testudinoris		DSM 44614					NCBI Prokaryotic Genome Annotation Pipeline (PGAP)	2721226	Complete Genome	2015-06-05		1	Bielefeld University	PRJNA280910	2613
GCF_030408455.1	ASM3040845v1	Corynebacterium atrinae		JCM 19266					GCF_030408455.1-RS_2024_07_07	2809195	Complete Genome	2023-07-05		3	Bielefeld University	PRJNA454019	2718
GCF_001021025.1	ASM102102v1	Corynebacterium epidermidicanis		DSM 45586					NCBI Prokaryotic Genome Annotation Pipeline (PGAP)	2692072	Complete Genome	2015-06-05		1	Bielefeld University	PRJNA280479	2492
GCF_014522205.1	ASM1452220v1	Corynebacterium poyangense		4H37-19					NCBI Prokaryotic Genome Annotation Pipeline (PGAP)	2617997	Complete Genome	2020-09-10		1	China CDC	PRJNA595096	2489
GCF_011038655.2	ASM1103865v2	Corynebacterium lizhenjunii		ZJ-599					GCF_011038655.2-RS_2024_04_27	2607882	Complete Genome	2020-12-04		1	Chinese Center for Disease Control and Prevention	PRJNA606153	2374
GCF_001941505.1	ASM194150v1	Corynebacterium sphenisci DSM 44792		DSM 44792					GCF_001941505.1-RS_2024_05_03	2594799	Complete Genome	2017-01-10		1	Bielefeld University	PRJNA232092	2359
GCF_030252165.1	ASM3025216v1	Corynebacterium breve		R4					GCF_030252165.1-RS_2024_06_10	2567397	Complete Genome	2023-06-11		1	University of Bonn	PRJNA976121	2461
GCF_900187215.1	52295_D01	Corynebacterium imitans		NCTC13015					NCBI Prokaryotic Genome Annotation Pipeline (PGAP)	2565606	Complete Genome	2017-08-15		1	SC	PRJEB6403	2425
GCF_020616335.1	ASM2061633v1	Corynebacterium uberis		18M0132					GCF_020616335.1-RS_2024_05_18	2533318	Complete Genome	2021-10-26		1	Institute of Veterinary Bacteriology, University of Bern	PRJNA769678	2293
GCF_003065405.1	ASM306540v1	Corynebacterium yudongzhengii		2183					GCF_003065405.1-RS_2024_04_12	2511302	Complete Genome	2018-04-23		1	Chinese center for disease control and prevention	PRJNA431327	2343
GCF_009734385.1	ASM973438v1	Corynebacterium kalinowskii		1959					NCBI Prokaryotic Genome Annotation Pipeline (PGAP)	2510218	Complete Genome	2019-12-09		1	Uni Bielefeld	PRJNA589600	2435
GCF_030408715.1	ASM3040871v1	Corynebacterium confusum		DSM 44384					GCF_030408715.1-RS_2024_07_07	2485332	Complete Genome	2023-07-05		2	Bielefeld University	PRJNA433405	2301
GCF_004795735.1	ASM479573v1	Corynebacterium endometrii		LMM-1653					GCF_004795735.1-RS_2024_05_04	2477061	Complete Genome	2019-04-16		1	Uni Bielefeld	PRJNA531372	2225
GCF_030408575.1	ASM3040857v1	Corynebacterium auris		DSM 44122					GCF_030408575.1-RS_2024_07_07	2439611	Complete Genome	2023-07-05		1	Bielefeld University	PRJNA354155	2329
GCF_001021065.1	ASM102106v1	Corynebacterium uterequi		DSM 45634					NCBI Prokaryotic Genome Annotation Pipeline (PGAP)	2419437	Complete Genome	2015-06-05		1	Bielefeld University	PRJNA280912	2233
GCF_030408775.1	ASM3040877v1	Corynebacterium fournieri		DSM 103271					GCF_030408775.1-RS_2024_07_07	2389603	Complete Genome	2023-07-05		1	Bielefeld University	PRJNA454101	2273
GCF_004114895.1	ASM411489v1	Corynebacterium pelargi		136/3					GCF_004114895.1-RS_2024_04_03	2370062	Complete Genome	2019-01-28		1	Bielefeld University	PRJNA354164	2197
GCF_007641235.1	ASM764123v1	Corynebacterium sanguinis		CCUG 58655					GCF_007641235.1-RS_2024_05_04	2362885	Complete Genome	2019-07-30		1	University of Gothenburg - CCUG	PRJNA305687	2296
GCF_003070865.1	ASM307086v1	Corynebacterium liangguodongii		2184					GCF_003070865.1-RS_2024_04_22	2357924	Complete Genome	2018-04-24		1	Chinese center for disease control and prevention	PRJNA431327	2269
GCF_000980835.1	ASM98083v1	Corynebacterium kutscheri		DSM 20755					NCBI Prokaryotic Genome Annotation Pipeline (PGAP)	2354065	Complete Genome	2015-04-24		1	Bielefeld University	PRJNA276037	2136
GCF_003814005.1	ASM381400v1	Corynebacterium pseudopelargi		812CH					GCF_003814005.1-RS_2024_05_04	2348160	Complete Genome	2018-11-22		2	Bielefeld University	PRJNA432441	2226
GCF_014490555.1	ASM1449055v1	Corynebacterium lujinxingii		zg-917					NCBI Prokaryotic Genome Annotation Pipeline (PGAP)	2338496	Complete Genome	2020-09-08		1	China CDC	PRJNA660533	2286
GCF_000732945.1	ASM73294v1	Corynebacterium atypicum		R2070					NCBI Prokaryotic Genome Annotation Pipeline (PGAP)	2359448	Complete Genome	2014-07-24		2	Bielefeld University	PRJNA255205	2171
GCF_000747315.1	ASM74731v1	Corynebacterium ureicelerivorans		IMMIB RIV-2301					NCBI Prokaryotic Genome Annotation Pipeline (PGAP)	2328278	Complete Genome	2014-09-03		2	Bielefeld University	PRJNA257688	2361
GCF_003813985.1	ASM381398v1	Corynebacterium gerontici		W8					GCF_003813985.1-RS_2024_05_04	2263210	Complete Genome	2018-11-22		1	Bielefeld University	PRJNA432426	2136
GCF_014262665.1	ASM1426266v1	Corynebacterium anserum		23H37-10					GCF_014262665.1-RS_2024_05_05	2208656	Complete Genome	2020-08-21		1	China CDC	PRJNA595090	1866
GCF_014490575.1	ASM1449057v1	Corynebacterium zhongnanshanii		zg-320					GCF_014490575.1-RS_2024_04_27	2206897	Complete Genome	2020-09-08		1	China CDC	PRJNA660532	1980
GCF_011038645.2	ASM1103864v2	Corynebacterium qintianiae		MC1420					GCF_011038645.2-RS_2024_05_21	2218231	Complete Genome	2020-12-04		2	Chinese Center for Disease Control and Prevention	PRJNA606148	2167
GCF_000215645.1	ASM21564v1	Corynebacterium ulcerans 809		809					NCBI Prokaryotic Genome Annotation Pipeline (PGAP)	2502095	Complete Genome	2011-06-02		1	Center for Biotechnology, Bielefeld University	PRJNA61801	2264
GCF_016728105.1	ASM1672810v1	Corynebacterium striatum		FDAARGOS_1115					NCBI Prokaryotic Genome Annotation Pipeline (PGAP)	2904831	Complete Genome	2021-01-20		1	US Food and Drug Administration	PRJNA231221	2728
GCF_030408875.1	ASM3040887v1	Corynebacterium gottingense		DSM 108986					GCF_030408875.1-RS_2024_07_07	2612809	Complete Genome	2023-07-05		1	Bielefeld University	PRJNA515398	2421
GCF_001586235.1	ASM158623v1	Corynebacterium simulans		Wattiau					GCF_001586235.1-RS_2024_06_10	2598702	Complete Genome	2016-03-10		1	NHGRI/NIH	PRJNA309522	2444
GCF_002162115.2	ASM216211v2	Corynebacterium silvaticum		PO100/5					GCF_002162115.2-RS_2024_03_28	2572864	Complete Genome	2023-02-13		1	UFMG	PRJNA386599	2443
GCF_030408915.1	ASM3040891v1	Corynebacterium guangdongense		DSM 107476					GCF_030408915.1-RS_2024_07_07	2806781	Complete Genome	2023-07-05		1	Bielefeld University	PRJNA516106	2635
GCF_028609825.1	ASM2860982v1	Corynebacterium ihumii		DSM 45751					GCF_028609825.1-RS_2024_03_24	2279521	Complete Genome	2023-02-13		1	Bielefeld University	PRJNA454382	2201
GCF_037850265.1	ASM3785026v1	Corynebacterium hesseae		10VPs_Sm8					GCF_037850265.1-RS_2024_04_21	2752657	Complete Genome	2024-04-05		1	Interfaculty Institute of Microbiology and Infection Medicine, Eberhard Karls Universitaet Tuebingen	PRJNA1028639	2569
GCF_016599755.1	ASM1659975v1	Corynebacterium kefirresidentii		FDAARGOS_1055					GCF_016599755.1-RS_2024_06_10	2523206	Complete Genome	2021-01-11		2	US Food and Drug Administration	PRJNA231221	2389
GCF_900103625.1	IMG-taxon 2634166344 annotated assembly	Corynebacterium mycetoides		DSM 20632					NCBI Prokaryotic Genome Annotation Pipeline (PGAP)	2266470	Chromosome	2016-10-20		1	DOE - JOINT GENOME INSTITUTE	PRJEB16183	2198
GCF_014117265.1	ASM1411726v1	Corynebacterium hindlerae		NML 93-0612					NCBI Prokaryotic Genome Annotation Pipeline (PGAP)	2682244	Chromosome	2020-08-09		2	National Microbiology Laboratory	PRJNA641886	2597
GCF_014217255.1	ASM1421725v1	Corynebacterium incognita		Marseille-Q3630					GCF_014217255.1-RS_2024_05_05	2348705	Chromosome	2020-08-17		1	IHU - Mediterannee Infection	PRJNA646619	2181
GCF_001263755.1	ASM126375v1	Corynebacterium riegelii		PUDD_83A45					NCBI Prokaryotic Genome Annotation Pipeline (PGAP)	2563723	Chromosome	2015-08-10		1	UCSF	PRJNA290807	2447
GCF_000296405.1	Turi_otit_ATCC_51513_V1	Corynebacterium otitidis ATCC 51513		ATCC 51513					NCBI Prokaryotic Genome Annotation Pipeline (PGAP)	2118285	Scaffold	2012-09-17	AHAE01	6	Broad Institute	PRJNA52203	1881
GCF_000175375.1	ASM17537v1	Corynebacterium matruchotii ATCC 14266		ATCC 14266					GCF_000175375.1-RS_2024_03_30	2855988	Contig	2010-09-01	ACSH02		J. Craig Venter Institute	PRJNA31011	2577
GCF_000375365.1	ASM37536v1	Corynebacterium mastitidis DSM 44356		DSM 44356					GCF_000375365.1-RS_2024_04_26	2370005	Contig	2013-04-20	AQXB01		DOE Joint Genome Institute	PRJNA169809	2320
GCF_001552415.1	ASM155241v1	Corynebacterium xerosis NBRC 16721 = ATCC 373		NBRC 16721					GCF_001552415.1-RS_2024_06_09	2686219	Contig	2016-02-05	BCRD01		National Institute of Technology and Evaluation	PRJDB439	2410
GCF_007559235.1	ASM755923v1	Corynebacterium godavarianum		LMG 29598					GCF_007559235.1-RS_2024_04_23	2529719	Contig	2019-07-28	VMHH01		National Microbiology Laboratory	PRJNA555895	2362
GCF_001412085.1	ASM141208v1	Corynebacterium lowii		NML 130206					GCF_001412085.1-RS_2024_05_02	2354433	Contig	2015-10-23	LKEV01		Public Health Agency of Canada	PRJNA295862	2295
GCF_006539825.1	ASM653982v1	Corynebacterium variabile		NBRC 15286					NCBI Prokaryotic Genome Annotation Pipeline (PGAP)	3192709	Contig	2019-06-12	BJNT01		National Institute of Technology and Evaluation	PRJDB6001	3008
GCF_900447205.1	52184_C01	Corynebacterium pilosum		NCTC11862					GCF_900447205.1-RS_2024_04_27	2593653	Contig	2018-08-01	UFXQ01		SC	PRJEB6403	2433
GCF_031454255.1	ASM3145425v1	Corynebacterium suicordis		DSM 45110					NCBI Prokaryotic Genome Annotation Pipeline (PGAP)	2249841	Contig	2023-09-13	JAVDQM01		DOE Joint Genome Institute	PRJNA696071	2058
GCF_000688415.1	ASM68841v1	Corynebacterium pseudodiphtheriticum DSM 44287		DSM 44287					GCF_000688415.1-RS_2024_04_22	2261008	Contig	2014-04-08	JIAH01		DOE Joint Genome Institute	PRJNA215660	2053
GCF_000411375.1	Cory_pyru_17730_V1	Corynebacterium pyruviciproducens ATCC BAA-1742		ATCC BAA-1742					GCF_000411375.1-RS_2024_05_02	2722973	Scaffold	2013-06-14	ATBY01	3	Broad Institute	PRJNA78965	2464
GCF_000312345.1	ASM31234v1	Corynebacterium timonense 5401744		5401744					NCBI Prokaryotic Genome Annotation Pipeline (PGAP)	2590418	Scaffold	2012-10-03	CAJP01	18	ebi	PRJEB67	2462
GCF_001412105.1	ASM141210v1	Corynebacterium oculi		NML 130210					GCF_001412105.1-RS_2024_05_02	2413873	Contig	2015-10-23	LKST01		Public Health Agency of Canada	PRJNA295863	2375
GCF_021568315.1	ASM2156831v1	Corynebacterium uropygiale		JCM 32435					GCF_021568315.1-RS_2024_03_28	2460278	Contig	2022-01-24	JAKGSI01		China CDC	PRJNA796735	2292
GCF_900177745.1	IMG-taxon 2708742385 annotated assembly	Corynebacterium pollutisoli		VDS11					GCF_900177745.1-RS_2024_03_28	2540854	Scaffold	2017-04-20	FXAR01	15	DOE - JOINT GENOME INSTITUTE	PRJEB20263	2537
GCF_012396315.1	ASM1239631v1	Corynebacterium mucifaciens		ATCC 700355					GCF_012396315.1-RS_2024_05_05	2185664	Contig	2020-04-15	JAAXPF01		Bacterial Special Pathogens Branch (CDC)	PRJNA622446	2144
GCF_006334925.1	ASM633492v1	Corynebacterium tapiri		LMG 28165					GCF_006334925.1-RS_2024_05_04	2253722	Contig	2019-06-12	VDHJ01		Chinese center for disease control and prevention	PRJNA545602	2128
GCF_900092335.1	PRJEB14666	Corynebacterium phoceense		MC1					GCF_900092335.1-RS_2024_03_29	2793222	Scaffold	2016-07-28	FLTI01	14	URMITE	PRJEB14666	2741
GCF_000372445.1	ASM37244v1	Corynebacterium ulceribovis DSM 45146		DSM 45146					GCF_000372445.1-RS_2024_05_02	2300451	Contig	2013-04-19	AQUY01		DOE Joint Genome Institute	PRJNA165381	2130
GCF_000379425.1	ASM37942v1	Corynebacterium lubricantis DSM 45231		DSM 45231					GCF_000379425.1-RS_2024_05_02	2944170	Scaffold	2013-04-23	ARAV01	58	DOE Joint Genome Institute	PRJNA165249	2855
GCF_000427865.1	ASM42786v1	Corynebacterium sputi DSM 45148		DSM 45148					GCF_000427865.1-RS_2024_03_28	2917684	Scaffold	2013-07-15	ATYV01	39	DOE Joint Genome Institute	PRJNA163049	2809
GCF_001571025.1	ASM157102v1	Corynebacterium humireducens NBRC 106098 = DSM 45392		NBRC 106098					GCF_001571025.1-RS_2024_09_02	2621735	Contig	2016-02-10	BCSU01		National Institute of Technology and Evaluation	PRJDB440	2596
GCF_000159635.1	ASM15963v1	Corynebacterium lipophiloflavum DSM 44291		DSM 44291					GCF_000159635.1-RS_2024_05_01	2385784	Scaffold	2009-05-05	ACHJ01	77	Baylor College of Medicine	PRJNA31447	2353
GCF_019754935.1	ASM1975493v1	Corynebacterium parakroppenstedtii		MC-26					GCF_019754935.1-RS_2024_03_31	2515533	Contig	2021-08-25	JAGSOA01		The Second Clinical College, Guangzhou University of Chinese Medicine	PRJNA722590	2151
GCF_023574125.1	ASM2357412v1	Corynebacterium intestinale		B5-R-101					GCF_023574125.1-RS_2024_07_22	2644957	Scaffold	2022-05-29	JAMKFF01	20	Kyungpook national university	PRJNA837340	2475
GCF_026930265.1	ASM2693026v1	Corynebacterium pilbarense		CCUG 57942					GCF_026930265.1-RS_2024_08_06	2436250	Contig	2022-12-15	JANRML01		Guangdong Provincial Hospital of Traditional Chinese Medicine	PRJNA868159	2322
GCF_024102595.1	ASM2410259v1	Corynebacterium lipophilum		MC-18					GCF_024102595.1-RS_2024_08_14	2392363	Contig	2022-06-30	JAEUWV01		The Second Clinical College, Guangzhou University of Chinese Medicine	PRJNA693971	2262
GCF_017307055.1	ASM1730705v1	Corynebacterium mendelii		CCM 8862					NCBI Prokaryotic Genome Annotation Pipeline (PGAP)	3090721	Scaffold	2021-03-08	JAFLEQ01	18	The Institute of Microbiology of the Chinese Academy of Sciences	PRJNA705542	2429
GCF_013978595.1	ASM1397859v1	Corynebacterium haemomassiliense		Marseille-Q3615					NCBI Prokaryotic Genome Annotation Pipeline (PGAP)	2578128	Contig	2020-07-30	JACDTZ01		IHU - Mediterannee Infection	PRJNA646616	2438
GCF_900169525.1	PRJEB19973	Corynebacterium pacaense		Marseille-P2417					GCF_900169525.1-RS_2024_05_03	3030206	Scaffold	2017-03-24	FWCI01	13	URMITE	PRJEB19973	2802
GCF_016595275.2	ASM1659527v2	Corynebacterium pygosceleis		CCM 8836					NCBI Prokaryotic Genome Annotation Pipeline (PGAP)	2600151	Contig	2022-05-07	JAENIQ02		Masaryk University	PRJNA688026	2252
GCF_016595285.2	ASM1659528v2	Corynebacterium antarcticum		CCM 8835					NCBI Prokaryotic Genome Annotation Pipeline (PGAP)	2579966	Contig	2022-05-07	JAENIP02		Masaryk University	PRJNA688026	2270
GCF_016342275.1	ASM1634227v1	Corynebacterium marambiense		CCM 8864					NCBI Prokaryotic Genome Annotation Pipeline (PGAP)	2826638	Contig	2020-12-23	JAEIOT01		WFCC-MRCEN World Data Centre for Microoganisms(WDCM)	PRJNA685276	2486
GCF_016342265.1	ASM1634226v1	Corynebacterium meridianum		CCM 8863					NCBI Prokaryotic Genome Annotation Pipeline (PGAP)	2735637	Scaffold	2020-12-23	JAEIOS01	15	WFCC-MRCEN World Data Centre for Microoganisms(WDCM)	PRJNA685275	2374
GCF_900078305.2	PRJEB13138	Corynebacterium bouchesdurhonense		SN14					NCBI Prokaryotic Genome Annotation Pipeline (PGAP)	2255644	Scaffold	2016-03-24	FJVG01	18	URMITE	PRJEB13138	2219
GCF_900626215.1	PRJEB24607	Corynebacterium neomassiliense		Marseille-P3888					GCF_900626215.1-RS_2024_03_16	3142062	Scaffold	2018-12-06	UZAZ01	18	URMITE	PRJEB24607	2764
GCF_003716585.1	ASM371658v1	Corynebacterium alimapuense		VA37-3					GCF_003716585.1-RS_2024_05_04	2287550	Scaffold	2018-11-06	PTJO01	12	University of Gothenburg - CCUG	PRJNA305687	2126
GCF_900411315.1	PRJEB24601	Corynebacterium senegalense		Marseille-P4329					GCF_900411315.1-RS_2024_05_04	2311850	Scaffold	2018-07-31	OVSI01	5	URMITE	PRJEB24601	2252
GCF_027570035.1	ASM2757003v1	Corynebacterium curieae		c8Ua_181					GCF_027570035.1-RS_2024_03_29	2501310	Contig	2023-01-04	JAKMUU01		UCIBIO/REQUIMTE, Faculty of Pharmacy, University of Porto	PRJNA548360	2382
GCF_027570065.1	ASM2757006v1	Corynebacterium evansiae		c8Ua_174					GCF_027570065.1-RS_2024_03_28	2255182	Contig	2023-01-04	JAKMUT01		UCIBIO/REQUIMTE, Faculty of Pharmacy, University of Porto	PRJNA548360	2000
GCF_022869005.1	ASM2286900v1	Corynebacterium kalidii		LD5P10					GCF_022869005.1-RS_2024_08_08	3023073	Scaffold	2022-04-09	JALIEA01	17	Inner Mongolia University	PRJNA822701	2803
GCF_900232865.1	PRJEB21309	Corynebacterium dentalis		Marseille-P4122					GCF_900232865.1-RS_2024_08_20	2302937	Contig	2017-10-23	OCTS01		URMITE	PRJEB21309	2113
GCF_027257105.1	ASM2725710v1	Corynebacterium faecium		BL-R-1					GCF_027257105.1-RS_2024_07_22	2394163	Scaffold	2022-12-23	JAPYJX01	15	Kyungpook National University	PRJNA914078	2313
GCF_014837045.1	ASM1483704v1	Corynebacterium gallinarum		Sa1YVA5					NCBI Prokaryotic Genome Annotation Pipeline (PGAP)	3124284	Scaffold	2020-09-30	JACSPR01	33	Quadram Institutte	PRJNA543206	2836
GCF_008930985.1	ASM893098v1	Corynebacterium megadyptis subsp. dunedinense		7B					GCF_008930985.1-RS_2024_08_08	2460632	Contig	2019-10-09	PQMS01		Northumbria University	PRJNA393261	2174
GCF_024919295.1	ASM2491929v1	Corynebacterium lemuris		YIM 101645					GCF_024919295.1-RS_2024_08_08	3169714	Contig	2022-09-04	JANWTC01		Yunnan University	PRJNA873905	3077
GCF_013601005.1	ASM1360100v1	Corynebacterium wankanglinii		zg-913					NCBI Prokaryotic Genome Annotation Pipeline (PGAP)	2308249	Contig	2020-07-23	JABFED01		China CDC	PRJNA631164	2256
GCF_009708045.1	ASM970804v1	Corynebacterium hiratae		332					GCF_009708045.1-RS_2024_08_07	2744408	Contig	2019-11-25	VIOG01		Federal University of Bahia	PRJNA510229	2608
GCF_003955685.1	ASM395568v1	Corynebacterium hylobatis		YIM 101343					GCF_003955685.1-RS_2024_08_08	3068751	Contig	2018-12-18	RXHJ01		Yunnan University	PRJNA497201	2964
GCF_027570165.1	ASM2757016v1	Corynebacterium macclintockiae		c9Ua_112					GCF_027570165.1-RS_2024_03_29	2278675	Contig	2023-01-04	JAKMUV01		UCIBIO/REQUIMTE, Faculty of Pharmacy, University of Porto	PRJNA548360	2031
GCF_009707995.1	ASM970799v1	Corynebacterium guaraldiae		13					GCF_009707995.1-RS_2024_06_03	2637059	Contig	2019-11-25	VIOF01		Federal University of Bahia	PRJNA510229	2532
GCF_024160105.1	ASM2416010v1	Corynebacterium stercoris		TA-R-1					GCF_024160105.1-RS_2024_07_22	2352634	Scaffold	2022-07-05	JAMFTQ01	31	Kyungpook National University	PRJNA837379	2266
GCF_027570075.1	ASM2757007v1	Corynebacterium meitnerae		c8Ua_172					GCF_027570075.1-RS_2024_03_28	2258537	Contig	2023-01-04	JAKMUS01		UCIBIO/REQUIMTE, Faculty of Pharmacy, University of Porto	PRJNA548360	2157
GCF_900155535.1	ASM90015553v1	Corynebacterium urinipleomorphum		Marseille-P2799T					NCBI Prokaryotic Genome Annotation Pipeline (PGAP)	2263348	Scaffold	2017-01-13	FTLL01	13	URMITE	PRJEB18932	2158
GCF_027570195.1	ASM2757019v1	Corynebacterium yonathiae		c21Ua_68					GCF_027570195.1-RS_2024_03_28	2402165	Contig	2023-01-04	JAKMUZ01		UCIBIO/REQUIMTE, Faculty of Pharmacy, University of Porto	PRJNA548360	2327
GCF_027570055.1	ASM2757005v1	Corynebacterium lehmanniae		c8Ua_144					GCF_027570055.1-RS_2024_03_28	2506931	Contig	2023-01-04	JAKMUR01		UCIBIO/REQUIMTE, Faculty of Pharmacy, University of Porto	PRJNA548360	2431
GCF_003932295.1	ASM393229v1	Corynebacterium bovis		4826					GCF_003932295.1-RS_2024_03_29	2666089	Contig	2018-12-10	PQNX01		Bacterial Special Pathogens Branch (CDC)	PRJNA421327	2196
GCF_002285125.1	ASM228512v1	Corynebacterium hadale		NML99-0020					GCF_002285125.1-RS_2024_03_28	2483065	Contig	2017-09-04	NSGN01		National Microbiology Laboratory/ Public Health Agency of Canada	PRJNA399534	2323
GCF_900113445.1	IMG-taxon 2599185219 annotated assembly	Corynebacterium spheniscorum		J11, PG 39					GCF_900113445.1-RS_2024_04_26	2455506	Scaffold	2016-11-02	FOPJ01	27	DOE - JOINT GENOME INSTITUTE	PRJEB17327	2175
GCF_000759055.1	04_NF40_HMP2129v01	Corynebacterium tuscaniense DNF00037		DNF00037					NCBI Prokaryotic Genome Annotation Pipeline (PGAP)	2227780	Contig	2014-09-26	JRNG01		J. Craig Venter Institute	PRJNA219660	2123
GCF_030217185.1	ASM3021718v1	Corynebacterium pseudokroppenstedtii		UMB3152					GCF_030217185.1-RS_2024_06_06	2437894	Contig	2023-06-07	JASONJ01		Loyola University Chicago	PRJNA970254	2090
GCF_022641305.1	ASM2264130v1	Corynebacterium provencense					UW_MP_MYC1_1		NCBI Prokaryotic Genome Annotation Pipeline (PGAP)	2995511	Contig	2022-03-21	JALCDE01		DOE Joint Genome Institute	PRJNA768552	2638
GCF_030229635.1	ASM3022963v1	Corynebacterium marquesiae		MSK093					GCF_030229635.1-RS_2024_06_07	2325348	Scaffold	2023-06-07	JASPII01	59	Duke University	PRJNA804245	2272
GCF_947533635.1	FRC0723	Corynebacterium belfantii		ERC000028			FRC0723		GCF_947533635.1-RS_2024_05_08	2765573	Contig	2022-12-06	CANNXG01		Institut Pasteur	PRJEB22103	2794
